# easyCLIP Quantifies RNA-Protein Interactions and Characterizes Recurrent PCBP1 Mutations in Cancer

**DOI:** 10.1101/635888

**Authors:** Douglas F. Porter, Paul A. Khavari

## Abstract

RNA-protein interactions mediate a host of cellular processes, underscoring the need for methods to quantify their occurrence in living cells. RNA interaction frequencies for the average cellular protein are undefined, however, and there is no quantitative threshold to define a protein as an RNA-binding protein (RBP). Ultraviolet (UV) cross-linking immunoprecipitation (CLIP)-sequencing, an effective and widely used means of characterizing RNA-protein interactions, would particularly benefit from the capacity to quantitate the number of RNA cross-links per protein per cell. In addition, CLIP-seq methods are difficult, have high experimental failure rates and many ambiguous analytical decisions. To address these issues, the easyCLIP method was developed and used to quantify RNA-protein interactions for a panel of known RBPs as well as a spectrum of random non-RBP proteins. easyCLIP provides the advantages of good efficiency compared to current standards, a simple protocol with a very low failure rate, troubleshooting information that includes direct visualization of prepared libraries without amplification, and a new form of analysis. easyCLIP, which uses sequential on-bead ligation of 5’ and 3’ adapters tagged with different infrared dyes, classified non-RBPs as those with a per protein RNA cross-link rate of <0.1%, with most RBPs substantially above this threshold, including Rbfox1 (18%), hnRNPC (22%), CELF1 (11%), FBL (2%), and STAU1 (1%). easyCLIP with the PCBP1^L100^ RBP mutant recurrently seen in cancer quantified increased RNA binding compared to wild-type PCBP1 and suggested a potential mechanism for this RBP mutant in cancer. easyCLIP provides a simple, efficient and robust method to both obtain both traditional CLIP-seq information and to define actual RNA interaction frequencies for a given protein, enabling quantitative cross-RBP comparisons as well as insight into RBP mechanisms.
