## Supplementary material for "easyCLIP Quantifies RNA-Protein Interactions and Characterizes Recurrent PCBP1 Mutations in Cancer": Protocol

### Sheet: Lysis to RT
UV crosslinking		CLIP Lysis Buffer	(mM or %)		3' PNK Buffer (10x)	Final (mM)		5' Ligation Mix	Volume (ul)
Remove media, wash cells once with 4°-16° PBS and aspirate PBS.		TRIS pH 7.5	50		Tris pH 6.8	500		PEG400	10
Place dish on ice, remove lid and UV cross-link 0.3J/cm2		NaCl	200		MgCl2	50		Water	45.8
Add ~1 ml CLIP lysis buffer per 15 cm plate and scrape to collect.		EDTA	1					10X Lig. Buffer	5.7
Freeze in dry ice and store at -80°.		Glycerol	0.1		PNK-3' Mix	Volume (ul)		10 mM ATP	4
		NP40	0.001		PEG400	6		1M DTT	0.3
Library generation (RNA steps)		Triton-X 100	0.01		Water	25.5		SuperasIN	0.2
Thaw lysates by hand and then keep at 4°.		20% N-lauroylsarcosine	0.005		1M DTT	0.15		5' Linker (1uM)	3
Sonicate lysate for 20-30 seconds at 7 second bursts with microtip sonicator at 10% power					10x PNK Buf, pH 6.2-6.8	2.85		T4 RNA Ligase	1
Spin lysate at 14 krcf for 10 min at 4°; transfer cleared lysate to new tube		High Stringency Buffer	(mM or %)		SuperasIN	0.1
Add lysates to anti-HA or antibody-precojugated protein G beads. IP 1 h at 4°.		Tris-HCl, pH 7.5	15		T4 PNK	1.5		PK Buffer	Final (mM)
Wash beads 1X High Str, 1X High Salt, 10min each at 4° w/rotation, then 1X Low Salt (1 mL all)		EDTA	5					Tris-HCl, pH 7.5	100
(Note: the above IP and washes can be performed robotically in a KingFisher machine with no visible change.)		Triton X100	0.01		3'/5' Lig. Buffer (10x)	Final (mM)		NaCl	100
Perform nuclease digestion: 30°, 15s 1350 rpm, 45s rest, for 3-10 minutes with 0.01-0.1 U/µL RNAse ONE.		Na-deoxycholate	0.01		Tris pH7.5	500		EDTA	1
Remove RNAse mixture and add 1 mL of 4° High Str buffer to deactivate RNAse ONE.		SDS	1e-05		MgCl2	100		SDS	0.002
Wash beads 2X 1 mL NT2, then step down volume in NT2.		NaCl	120
Resuspend beads in 36 µl of PNK-3' Mix. Inucbate at 37° for 30min, 15s 1350rpm, 90s rest.		KCl	25		3' Ligation Mix	Volume (ul)		RNA Ann. Mix	Volume ul
Place on magnet and remove PNK reaction (no wash required before ligation).					PEG400	6		Primer 1uM	3
Ligate 2h to overnight in thermomixer at 16° in 36 µl of 3' Ligation Mix. 15s 1350 rpm, 90s rest.		High Salt Buffer	(mM or %)		Water	25		Water	12.4
Wash 1X H. Salt or H. Str, 2X NT2.		Tris-HCl, pH 7.5	15		10X Lig. Buffer	2.85
Resuspend beads in 70 µL of 5'PNK reaction. Incubate in thermomixer at 37° for 15', 15 s 1000 RPM, 15 s rest.		EDTA	5		1M DTT	0.15		RT Master Mix	Volume ul
Wash 2X NT2 and step down volume in NT2.		Triton X100	1		SuperasIN	0.05		5x Superscript IV	4
Resuspend beads in 70 µL of 5' ligation reaction. Incubate at 16° for 2 h, 15 s 1350 RPM, 90 s rest.		Na-deoxycholate	1		preA-L3-IR-Bi (1uM)	1		10mM DNTPs	1
		SDS	0.001		RNA Ligase I	1		1M DTT	0.1
RNA capture		NaCl	1000					SuperaseIN	0.1
Wash 1-2X with NT2 and step down volume in NT1. Optionally freeze 10% for WB.					pH 7.5 PNK buffer (10x)	Final (mM)		Superscript IV	0.5
Resuspend beads in 20 µL 1.6X LDS. Heat 75° for 15min.		Low Salt Buffer	(mM or %)		Tris pH 7.5	500		Water	1
Run samples in NuPAGE gel, 180V 30-50 minutes, transfer to .45 µm nitrocellulose at 400 mA for 27'.		Tris-HCl, pH 7.5	15		MgCl2	50
Rinse membrane 1xPBS, scan on Odessy CLx (lowest quality/resolution OK)		EDTA	5					SSIV RT Program	Min
For each sample, add 375 µL PK buffer and 25 µL of Proteinase K (Ambion, 20mg/mL) to a DNA LoBind tube (Eppendorf).					PNK 5' Phosphorylation mix	Volume (ul)		53°	50
Place the nitrocellulose on PBS-soaked filter paper and cut with a scalpel in each hand.		NT2 Buffer	(mM or %)		PEG400	10		55°	10
Use a scalpel to transfer the slices of membrane to the Proteinase K mixture.		Tris-HCl, pH 7.5	50		Water	44		80°	5
Incubate at 50-55° for 45min in thermomixer. 15s 900rpm, 45s rest.		NaCl	150		10X pH 7.5 PNK buffer	5.7		4°	Infinite
Wash 20 µL of oligo(dT)-dynabeads with BIB and leave in 600 µL BIB.		MgCl2	1		10 mM ATP	6
Transfer Proteinase K extract to the oligo(dT) mixture in a DNA LoBind tube. 20 min at 4° with rotation.		NP-40	0.0005		1M DTT	0.3		Biotin-IP Buff. (BIB)	(M or %)
Wash 1X BIB, transfer to PCR tube, wash 2X NT2, and 3X with 4° PBS. Include RNAse inhibitor.					SuperasIN	1		Tris-HCl, pH 7.5	0.1
		Nuclease Digestion Buffer	Volume (ul)		PNK	3		NaCl	1
Reverse transcription		Dilute Nuclease w/NT2	50					Tween-20	0.001
Resuspend dT-beads in 12.4 µL water and 3 µL cDNA synthesis primer.		PEG400	10					EDTA	0.001
Heat 95° 3' and transfer 13.3 µL sup to new PCR tube.
Place tubes at 4° for 5min.
Add the rest of the annealing mix (6.7 µL). Incubate 53° for 40 min, 55° for 10 min, 80° for 10 min.

### Sheet: RT to libraries
PCR and clean-up
Create an 8-reaction master mix of PCR mix without RT product.
Distribute 47 µL of PCR1 mix to 7 tubes and add ≤ 3 µL RT product to each.
Run PCR program and stop a few reactions into the exponential phase. Reactions should not start to plateau.
Purify PCR reactions using a NucleoSpin® Gel and PCR Clean-up kit (MACHEREY-NAGEL).
Instead of the kit's wash buffer, use freshly prepared 85% ethanol.
Libraries are ready for quantification and sequencing.
PCR Mix	µL	x6	x8
Phusion HF 2X Master Mix (NEB)	25	150	200
P3solexa/P6solexa (20 µM)	1.25	7.5	10
25x SybrGreen I	0.4	2.4	3.2
RT product	3	18	24
Standard 1	0.4	2.4	3.2	Standards are at 10 pM.
Standard 2	0.4	2.4	3.2	Standards are optional.
Standard 3	0.4	2.4	3.2
Water	19.15	114.9	153.2
Sum	50	300	400
PCR Progam
98°	10 s
98°	5 s
65°	10 s
72°	45 s
12-16 cylces

### Sheet: XL rate quantfication
The RNA quantification method is very similar to library generation and uses the same buffers.
Standards for RNA and protein absolute quantification
Create an RNA standard by UV cross-linking hnRNP C, purifying a large amount, aliquoting and quantifying by quantitative western blot (see methods section).
Create a protein standard by making a two-fold dilution series of the desired epitope and aliquoting into single-use striptubes of ~15 µL (see methods section).
UV Crosslinking
Remove media, wash cells once with 4°-16° PBS and aspirate PBS.
Place dish on ice, remove lid and UV cross-link 0.3J/cm2
Add ~1 ml CLIP lysis buffer per 15 cm plate and scrape to collect.
Freeze in dry ice and store at -80°.
IP and RNA modification
Thaw lysates by hand and then keep at 4°.
Sonicate lysate for 20-30 seconds at 7 second bursts with microtip sonicator at 10% power
Spin lysate at 14 krcf for 10 min at 4°; transfer cleared lysate to new tube
Add lysates to anti-HA or antibody-precojugated protein G beads. IP 1 h at 4°.
Wash beads 1X High Str, 1X High Salt, 10min each at 4° w/rotation, then 1X Low Salt (1 mL all)
(Note: the above IP and washes can be performed robotically in a KingFisher machine with no visible effect.)
Perform nuclease digestion: 30°, 15s 1350 rpm, 45s rest, for 3-10 minutes with 0.01-0.1 U/µL RNAse ONE.
Remove RNAse mixture and add 1 mL of 4° High Str buffer to deactivate RNAse ONE.
Wash beads 2X 1 mL NT2, then step down volume in NT2.
Resuspend beads in 70 µL of 5'PNK reaction. Incubate in thermomixer at 37° for 15', 15 s 1000 RPM, 15 s rest.
Wash 2X NT2 and step down volume in NT2.
Resuspend beads in 70 µL of 5' ligation reaction. Incubate at 16° overnight, 15 s 1350 RPM, 90 s rest.
Gel
Wash 1-2X NT2 and step down volume in NT2.
Thaw aliquot of RNA standard (cross-linked hnRNP C, frozen in 1.6X LDS), and PCR striptubes of pre-aliquoted protein standard.
Add 10 µL of protein standard PCR tubes to a set of striptubes with 10 µL 1.6X LDS using a multichannel pipette.
Resuspend beads in 20 µL 1.6X LDS. Heat all samples at 75° for 15min, applying intermittent shaking to samples with beads.
Run samples in NuPAGE gel @180V 30-50 minutes, transfer to nitrocellulose (.45 um) at 400 mA for 27'.
Place membrane in PBS, scan on Odessy CLx (lowest quality/resolution OK)
Perform a western blot against the epitope on the purified proteins and protein standard.
Calculation
Fit the protein standards to a hyperbolic curve. The fit should be very good.
Use the hyperbolic curve to estimate immunopurified protein running in the monomeric, non-cross-linked band.
Divide the fmols of RNA in the RNA standard by the observed L5 signal to obtain fmols RNA per fluorescence unit.
Determine the amount of cross-linked RNA in immunopurified samples by multiplying fluorescence by the fmols/fluorescence of the RNA standard
Add the fmols of cross-linked RNA to the fmols of monomeric, un-cross-linked protein to obtain the total amount of protein.
Divide the fmols of RNA by the total amount of protein to obtain the fraction cross-linked.

### Sheet: L5 linkers
Name	Barcode	Barcode #	Notes	Sequence
Hybrid_2_L5_IPC	CGATGT	2		CTTGTGTGTGTGAAGCGAAGGGTACGATGTrNrNrNrNrNrNrN
Hybrid_3_L5_IPC	TTAGGC	3		/5AzideN/CTTGTGTGTGTGAAGCGAAGGGTATTAGGCrNrNrNrNrNrNrN
Hyb_4_L5_IPC	TACAAG	4		CTTGTGTGTGTGAAGCGAAGGGTATACAAGrNrNrNrNrNrNrN
Hyp_5_L5_IPC	GTCGTC	5		/5AzideN/CTTGTGTGTGTGAAGCGAAGGGTAGTCGTCrNrNrNrNrNrNrN
Hyp_6_L5_IPC	TAGTTG	6		/5AzideN/CTTGTGTGTGTGAAGCGAAGGGTATAGTTGrNrNrNrNrNrNrN
Hyp_7_L5_IPC	CACTGT	7		CTTGTGTGTGTGAAGCGAAGGGTACACTGTrNrNrNrNrNrNrN
Hyp_8_L5_IPC	GCTGTA	8		CTTGTGTGTGTGAAGCGAAGGGTAGCTGTArNrNrNrNrNrNrN
Hyp_9_L5_IPC	TGCCGA	9		CTTGTGTGTGTGAAGCGAAGGGTATGCCGArNrNrNrNrNrNrN
Hyp_10_L5_IPC	GCTCAT	10		CTTGTGTGTGTGAAGCGAAGGGTAGCTCATrNrNrNrNrNrNrN
Hyb_11_L5_IPC	TGTTGG	11		CTTGTGTGTGTGAAGCGAAGGGTATGTTGGrNrNrNrNrNrNrN
Hyb_12_L5_IPC	CGATTA	12		CTTGTGTGTGTGAAGCGAAGGGTACGATTArNrNrNrNrNrNrN
Azide_Hyb_12_L5_IPC	CGATTA	12		/5AzideN/CT TGT GTG TGT GAA GCG AAG GGT ACG ATT ArNrN rNrNrN rNrN
Hyb_13_L5_IPC	GCCATG	13		CTTGTGTGTGTGAAGCGAAGGGTAGCCATGrNrNrNrNrNrNrN
Hyb_14_L5_IPC	CCACTC	14		CTTGTGTGTGTGAAGCGAAGGGTACCACTCrNrNrNrNrNrNrN
Hyb_15_L5_IPC	TGAGTG	15		CTTGTGTGTGTGAAGCGAAGGGTATGAGTGrNrNrNrNrNrNrN
Hyb_16_L5_IPC	TCTGAG	16		CTTGTGTGTGTGAAGCGAAGGGTATCTGAGrNrNrNrNrNrNrN
Hyb_17_L5_IPC	AGCTAG	17		CTTGTGTGTGTGAAGCGAAGGGTAAGCTAGrNrNrNrNrNrNrN
Azide_Hyb_17_L5_IPC	AGCTAG	17		/5AzideN/CT TGT GTG TGT GAA GCG AAG GGT AAG CTA GrNrN rNrNrN rNrN
Hyb_18_L5_IPC	ATCGTG	18	Matches Illumina RPI1	CTTGTGTGTGTGAAGCGAAGGGTAATCGTGrNrNrNrNrNrNrN
Hyb_19_L5_IPC	GTAGCC	19		CTTGTGTGTGTGAAGCGAAGGGTAGTAGCCrNrNrNrNrNrNrN
Hyb_20_L5_IPC	CGAAAC	20		CTTGTGTGTGTGAAGCGAAGGGTACGAAACrNrNrNrNrNrNrN
Hyb_21_L5_IPC	GCCTAA	21		CTTGTGTGTGTGAAGCGAAGGGTAGCCTAArNrNrNrNrNrNrN
Hyb_22_L5_IPC	GCGGAC	22		CTTGTGTGTGTGAAGCGAAGGGTAGCGGACrNrNrNrNrNrNrN
Hyb_23_L5_IPC	CTGATC	23		CTTGTGTGTGTGAAGCGAAGGGTACTGATCrNrNrNrNrNrNrN
Azide_Hyb_23_L5_IPC	CTGATC	23		/5AzideN/CT TGT GTG TGT GAA GCG AAG GGT ACT GAT CrNrN rNrNrN rNrN
Hyb_24_L5_IPC	CCGGTG	24		CTTGTGTGTGTGAAGCGAAGGGTACCGGTGrNrNrNrNrNrNrN
Hyb_25_L5_IPC	TGGTCA	25		CTTGTGTGTGTGAAGCGAAGGGTATGGTCArNrNrNrNrNrNrN
Hyb_26_L5_IPC	GGCCAC	26		CTTGTGTGTGTGAAGCGAAGGGTAGGCCACrNrNrNrNrNrNrN
Hyb_27_L5_IPC	GTATAG	27		CTTGTGTGTGTGAAGCGAAGGGTAGTATAGrNrNrNrNrNrNrN

### Sheet: PCR standards
Name	cDNA standard sequence	P6 barcode	Notes
P6_SII_1	CTTGTGTGTGAAGCGAAGGGTATATAATNNNSSSGGACGATATGGACCTCACCT	TATAAT	No overlap with L5s
P6_SII_2	CTTGTGTGTGAAGCGAAGGGTACTTGTANNNSSSGGACGATATGGACCTCACCT	CTTGTA	Overlaps with L5 BC2
P6_SII_3	CTTGTGTGTGAAGCGAAGGGTATAATCGNNNSSSGGACGATATGGACCTCACCT	TAATCG	No overlap with L5s
P6_SII_4	CTTGTGTGTGAAGCGAAGGGTACAACTANNNSSSGGACGATATGGACCTCACCT	CAACTA	No overlap with L5s
P6_SII_5	CTTGTGTGTGAAGCGAAGGGTAACAGTGNNNSSSGGACGATATGGACCTCACCT	ACAGTG	No overlap with L5s
P6_SII_6	CTTGTGTGTGAAGCGAAGGGTATCGAAGNNNSSSGGACGATATGGACCTCACCT	TCGAAG	No overlap with L5s
P6_SII_7	CTTGTGTGTGAAGCGAAGGGTATCATTCNNNSSSGGACGATATGGACCTCACCT	TCATTC	No overlap with L5s
P6_SII_8	CTTGTGTGTGAAGCGAAGGGTACGATGTNNNSSSGGACGATATGGACCTCACCT	CGATGT	No overlap with L5s
P6_SII_9	CTTGTGTGTGAAGCGAAGGGTAGCCAATNNNSSSGGACGATATGGACCTCACCT	GCCAAT	No overlap with L5s
P6_SII_10	CTTGTGTGTGAAGCGAAGGGTAGTAGAGNNNSSSGGACGATATGGACCTCACCT	GTAGAG	No overlap with L5s
P6_SII_11	CTTGTGTGTGAAGCGAAGGGTATACAGCNNNSSSGGACGATATGGACCTCACCT	TACAGC	No overlap with L5s
P6_SII_12	CTTGTGTGTGAAGCGAAGGGTACGTACGNNNSSSGGACGATATGGACCTCACCT	CGTACG	No overlap with L5s
P6_SII_13	CTTGTGTGTGAAGCGAAGGGTAGAGTGGNNNSSSGGACGATATGGACCTCACCT	GAGTGG	No overlap with L5s
P6_SII_14	CTTGTGTGTGAAGCGAAGGGTACCGTCCNNNSSSGGACGATATGGACCTCACCT	CCGTCC	No overlap with L5s
P6_SII_15	CTTGTGTGTGAAGCGAAGGGTAAGTTCCNNNSSSGGACGATATGGACCTCACCT	AGTTCC	No overlap with L5s
P6_SII_16	CTTGTGTGTGAAGCGAAGGGTACCAACANNNSSSGGACGATATGGACCTCACCT	CCAACA	No overlap with L5s
P6_SII_17	CTTGTGTGTGAAGCGAAGGGTAGACGACNNNSSSGGACGATATGGACCTCACCT	GACGAC	No overlap with L5s
P6_SII_18	CTTGTGTGTGAAGCGAAGGGTAACTGATNNNSSSGGACGATATGGACCTCACCT	ACTGAT	No overlap with L5s
P6_SII_19	CTTGTGTGTGAAGCGAAGGGTATCGGCANNNSSSGGACGATATGGACCTCACCT	TCGGCA	No overlap with L5s
P6_SII_20	CTTGTGTGTGAAGCGAAGGGTAATCACGNNNSSSGGACGATATGGACCTCACCT	ATCACG	No overlap with L5s
	Stitched oligos:
	CTTGTGTGTGAAGCGAAGGGTATATAATNNNSSSGGACGATATGGACCTCACCT TTCCTNNNNNNNNNNAGATCGGAAGAGCGGTTCAGTA
	After P6/P3 solexa:
	AATGATACGGCGACCACCGAGATCTACACTCTTTCCCCTTGTGTGTGAAGCGAAGGGTATATAATNNNSSSGGACGATATGGACCTCACCTTTCCTNNNNNNNNNNAGATCGGAAGAGCGGTTCAGCAGGAATGCCGAGACCGATCTCGTATGCCGTCTTCTGCTTG
	38 bp insert
	167 after p6/p3 solexa pcr

### Sheet: Other oligos
Category	Name	Sequence	Length/notes	Notes
PCR Primers	P3.tall.V4/RT primer	GGCATTCCTGCTGAACCGCTCTTCCGATCT
	P6.tall.V4	CTCTTTCCCCTTGTGTGTGAAGCGAAGGGTA
	P3/P6 solexa dimer=120 nt. With L3+L5 barcodes (9 nt) + random rN L5 (7 nt) -> 136 nt.
	P3solexa/PE PCR Primer 2.0 (obsolete)	CAAGCAGAAGACGGCATACGAGATCGGTCTCGGCATTCCTGCTGAACCGCTCTTCCGATCT	61 nt	GCTCTTCCGATCT is the very end of PE Read 1 sequencing primer and obsolete multiplex read 1 sequencing primer. P3solexa is PE PCR Primer 2.0 (obsolete)
	P6solexa	AATGATACGGCGACCACCGAGATCTACACTCTTTCCCCTTGTGTGTGAAGCGAAGGGTA	59 nt
Sequencing primers
	P6seq sequencing primer	CACTCTTTCCCCTTGTGTGTGAAGCGAAGGGTA
	For comparison, Illumina's PE Read 1 Sequencing Primer	ACACTCTTTCCCTACACGACGCTCTTCCGATCT		Not used in this protocol.
	PE Read 2 Sequencing Primer	CGGTCTCGGCATTCCTGCTGAACCGCTCTTCCGATCT
Purification oligos
	antiL5_azide_24bp	/5AzideN/TACCCTTCGCTTCACACACACAAG
	biotin-anti-L5/rcL5-biotin-RNA	/5BiosG/rUrArCrCrCrUrUrCrGrCrUrUrCrArCrArCrArCrArCrArArG
Shift oligos			Length
	antiL5_azide_24bp/αL5	/5AzideN/TACCCTTCGCTTCACACACACAAG	24 nt
	rcL3_BC12_azide_28/αL3	/5AzideN/TTTTTCTGAACCGCTCTTCCGATCTCAG	28 nt	Used for all L3 barcodes.
	antiL3antiL5 staple	TTTTTCTGAACCGCTCTTCCGATCTCAG AAA TACCCTTCGCTTCACACACACAAG
L3 adapters
			Barcode as it appears in read 2 reads
	L3_9_TGA	TGAAGATCGGAAGAGCGGTTCAGAAAAAAAAAAAA/iAzideN/AAAAAAAAAAAA/3Bio/-3′	TCA
	L3_10_ACT	ACTAGATCGGAAGAGCGGTTCAGAAAAAAAAAAAA/iAzideN/AAAAAAAAAAAA/3Bio/-3′	AGT
	L3_11_GTT	GTTAGATCGGAAGAGCGGTTCAGAAAAAAAAAAAA/iAzideN/AAAAAAAAAAAA/3Bio/-3′	AAC
	L3_12_CTG	CTGAGATCGGAAGAGCGGTTCAGAAAAAAAAAAAA/iAzideN/AAAAAAAAAAAA/3Bio/-3′	CAG
	Original irCLIP adapter	AGATCGGAAGAGCGGTTCAGAAAAAAAAAAAA/iAzideN/AAAAAAAAAAAA/3Bio/-3′
