## Supplementary material for "easyCLIP Quantifies RNA-Protein Interactions and Characterizes Recurrent PCBP1 Mutations in Cancer": Description of datasets

### Sheet: Sheet1
title	source name	Expression	L3-BC	L5-BC	raw file	raw file read mate	Read 1 file checksum	instrument model	read length	single or paired-end
easyCLIP CCIN Replicate 1	HEK293T cells	FLAG-HA-HIS tagged ORF transiently expressed from pLEX vector 2 days without selection	TCA	CTGATC	Exp56_CCIN_tcCTGATC_TCA.fastq.gz	Exp56_CCIN_tcCTGATC_R2_TCA.fastq.gz	1d3ad6fbda45862d06caa07f30c930a4	Illumina Miseq	76	paired-end
easyCLIP CCIN Replicate 2	HEK293T cells	FLAG-HA-HIS tagged ORF transiently expressed from pLEX vector 2 days without selection	AGT	CTGATC	Exp56_CCIN_tcCTGATC_AGT.fastq.gz	Exp56_CCIN_tcCTGATC_R2_AGT.fastq.gz	b3c72c5c2ba8fe909f2cf67b7c6b38d9	Illumina Miseq	76	paired-end
easyCLIP CDK4 Replicate 1	HEK293T cells	FLAG-HA-HIS tagged ORF transiently expressed from pLEX vector 2 days without selection	AAC	GCCATG	Exp31_CDK4_05GCCATG_AAC.fastq.gz	Exp31_CDK4_05GCCATG_R2_AAC.fastq.gz	be68fa38371a0f23740a14c4a6f2acc9	Illumina Hiseq 2500	125	paired-end
easyCLIP CDK4 Replicate 2	HEK293T cells	FLAG-HA-HIS tagged ORF transiently expressed from pLEX vector 2 days without selection	TCA	GCCATG	Exp32_CDK4_05GCCATG_TCA.fastq.gz	Exp32_CDK4_05GCCATG_R2_TCA.fastq.gz	63fc641182988bdd3459bb94c01ffa97	Illumina Hiseq 2500	125	paired-end
easyCLIP CHMP3 Replicate 1	HEK293T cells	FLAG-HA-HIS tagged ORF transiently expressed from pLEX vector 2 days without selection	AGT	TGTTGG	Exp33_CHMP3_17TGTTGG_AGT.fastq.gz	Exp33_CHMP3_17TGTTGG_R2_AGT.fastq.gz	2e5a356827ea2e87c98cae1d5a0be1c9	Illumina Hiseq 2500	125	paired-end
easyCLIP CHMP3 Replicate 2	HEK293T cells	FLAG-HA-HIS tagged ORF transiently expressed from pLEX vector 2 days without selection	TCA	TGTTGG	Exp33_CHMP3_17TGTTGG_TCA.fastq.gz	Exp33_CHMP3_17TGTTGG_R2_TCA.fastq.gz	e63032e8d51961b5a42ddb325d0439bc	Illumina Hiseq 2500	125	paired-end
easyCLIP DCTN6 Replicate 1	HEK293T cells	FLAG-HA-HIS tagged ORF transiently expressed from pLEX vector 2 days without selection	TCA	GCTGTA	Exp33_DCTN6_17GCTGTA_TCA.fastq.gz	Exp33_DCTN6_17GCTGTA_R2_TCA.fastq.gz	290f03e59945cd3447f0c402b7b5ad05	Illumina Hiseq 2500	125	paired-end
easyCLIP EPB41L5 Replicate 1	HEK293T cells	FLAG-HA-HIS tagged ORF transiently expressed from pLEX vector 2 days without selection	TCA	AGCTAG	Exp56_EPB41L5_tcAGCTAG_TCA.fastq.gz	Exp56_EPB41L5_tcAGCTAG_R2_TCA.fastq.gz	e261ea6a0af95b5fdcf09a68be086df5	Illumina Miseq	76	paired-end
easyCLIP EPB41L5 Replicate 2	HEK293T cells	FLAG-HA-HIS tagged ORF transiently expressed from pLEX vector 2 days without selection	AGT	AGCTAG	Exp56_EPB41L5_tcAGCTAG_AGT.fastq.gz	Exp56_EPB41L5_tcAGCTAG_R2_AGT.fastq.gz	a88587f5ba88fcded7d3ec715e58fb6e	Illumina Miseq	76	paired-end
easyCLIP ETS2 Replicate 1	HEK293T cells	FLAG-HA-HIS tagged ORF transiently expressed from pLEX vector 2 days without selection	AGT	TGCCGA	Exp33_ETS2_17TGCCGA_AGT.fastq.gz	Exp33_ETS2_17TGCCGA_R2_AGT.fastq.gz	56710ee0e23b7eb8bcd9ef0ace077191	Illumina Hiseq 2500	125	paired-end
easyCLIP ETS2 Replicate 2	HEK293T cells	FLAG-HA-HIS tagged ORF transiently expressed from pLEX vector 2 days without selection	TCA	TGCCGA	Exp33_ETS2_17TGCCGA_TCA.fastq.gz	Exp33_ETS2_17TGCCGA_R2_TCA.fastq.gz	401b23a228d9b8199d40d29fe8926f42	Illumina Hiseq 2500	125	paired-end
easyCLIP FBL Replicate 1	HEK293T cells	Immunopurified endogenous protein (unmodified cells)	TCA	AGCTAG	Exp15_FBL_24AGCTAG_TCA.fastq.gz	Exp15_FBL_24AGCTAG_R2_TCA.fastq.gz	c68c6c5e0735d5ccf30dd0a3dcaf0b59	Illumina Hiseq 2500	125	paired-end
easyCLIP FBL Replicate 2	HEK293T cells	Immunopurified endogenous protein (unmodified cells)	AGT	AGCTAG	Exp15_FBL_24AGCTAG_AGT.fastq.gz	Exp15_FBL_24AGCTAG_R2_AGT.fastq.gz	bb52b9439e0b8aaf32f7cd6edbded693	Illumina Hiseq 2500	125	paired-end
easyCLIP hnRNPC Replicate 1	HEK293T cells	Immunopurified endogenous protein (unmodified cells)	TCA	TGAGTG	Exp15_hnRNPC_24TGAGTG_TCA.fastq.gz	Exp15_hnRNPC_24TGAGTG_R2_TCA.fastq.gz	fbd3a92a35129f2db0c971841fa138d1	Illumina Hiseq 2500	125	paired-end
easyCLIP hnRNPC Replicate 2	HEK293T cells	Immunopurified endogenous protein (unmodified cells)	AAC	TGAGTG	Exp16_hnRNPC_24TGAGTG_AAC.fastq.gz	Exp16_hnRNPC_24TGAGTG_R2_AAC.fastq.gz	29af1a09b5681867352f2545bf3957f3	Illumina Hiseq 2500	125	paired-end
easyCLIP IDE Replicate 1	HEK293T cells	FLAG-HA-HIS tagged ORF transiently expressed from pLEX vector 2 days without selection	TCA	GCTCAT	Exp33_IDE_17GCTCAT_TCA.fastq.gz	Exp33_IDE_17GCTCAT_R2_TCA.fastq.gz	12dd1f9438a2ac8ad64ebe57bf8cd674	Illumina Hiseq 2500	125	paired-end
easyCLIP ITPA Replicate 1	HEK293T cells	FLAG-HA-HIS tagged ORF transiently expressed from pLEX vector 2 days without selection	AGT	GCCTAA	Exp32_ITPA_05GCCTAA_AGT.fastq.gz	Exp32_ITPA_05GCCTAA_R2_AGT.fastq.gz	c57af1ae3a650763d45f9c384957970b	Illumina Hiseq 2500	125	paired-end
easyCLIP ITPA Replicate 2	HEK293T cells	FLAG-HA-HIS tagged ORF transiently expressed from pLEX vector 2 days without selection	TCA	GCCTAA	Exp32_ITPA_05GCCTAA_TCA.fastq.gz	Exp32_ITPA_05GCCTAA_R2_TCA.fastq.gz	15ff39bea2f5bbf55400f4ea7b488606	Illumina Hiseq 2500	125	paired-end
easyCLIP SF3B1 Replicate 1	HEK293T cells	3X FLAG tagged SF3B1 expressed from pLEX vector for 2 days without selection	AGT	AGCTAG	Exp28_SF3B1_17AGCTAG_AGT.fastq.gz	Exp28_SF3B1_17AGCTAG_R2_AGT.fastq.gz	eb35c646cf255b3ceab681e4a518e41e	Illumina Hiseq 2500	125	paired-end
easyCLIP SF3B1 Replicate 2	HEK293T cells	3X FLAG tagged SF3B1 expressed from pLEX vector for 2 days without selection	TCA	AGCTAG	Exp28_SF3B1_17AGCTAG_TCA.fastq.gz	Exp28_SF3B1_17AGCTAG_R2_TCA.fastq.gz	386aef6b8eb4450d7d547b4ffb2e66ff	Illumina Hiseq 2500	125	paired-end
easyCLIP TPGS2 Replicate 1	HEK293T cells	FLAG-HA-HIS tagged ORF transiently expressed from pLEX vector 2 days without selection	AAC	CCACTC	Exp31_TPGS2_05CCACTC_AAC.fastq.gz	Exp31_TPGS2_05CCACTC_R2_AAC.fastq.gz	277d79cc7173318a73aacac1b94beba9	Illumina Hiseq 2500	125	paired-end
easyCLIP TPGS2 Replicate 2	HEK293T cells	FLAG-HA-HIS tagged ORF transiently expressed from pLEX vector 2 days without selection	CAG	CCACTC	Exp31_TPGS2_05CCACTC_CAG.fastq.gz	Exp31_TPGS2_05CCACTC_R2_CAG.fastq.gz	df108303c75c22506f3996bc2176d4ae	Illumina Hiseq 2500	125	paired-end
easyCLIP UBA2 Replicate 1	HEK293T cells	FLAG-HA-HIS tagged ORF transiently expressed from pLEX vector 2 days without selection	AAC	TGAGTG	Exp31_UBA2_05TGAGTG_AAC.fastq.gz	Exp31_UBA2_05TGAGTG_R2_AAC.fastq.gz	da3c54943a0b68a86a5c4c1994e58535	Illumina Hiseq 2500	125	paired-end
easyCLIP UBA2 Replicate 2	HEK293T cells	FLAG-HA-HIS tagged ORF transiently expressed from pLEX vector 2 days without selection	TCA	TGAGTG	Exp32_UBA2_05TGAGTG_TCA.fastq.gz	Exp32_UBA2_05TGAGTG_R2_TCA.fastq.gz	f6ae163822bc76267f19cdc11a8be9f1	Illumina Hiseq 2500	125	paired-end
easyCLIP UBA2 Replicate 3	HEK293T cells	FLAG-HA-HIS tagged ORF transiently expressed from pLEX vector 2 days without selection	AGT	TGAGTG	Exp33_UBA2_17TGAGTG_AGT.fastq.gz	Exp33_UBA2_17TGAGTG_R2_AGT.fastq.gz	9aaf204caefeb24c95086fbbb5da0c9d	Illumina Hiseq 2500	125	paired-end
easyCLIP Rbfox2 Replicate 1	HEK293T cells	Immunopurified endogenous protein (unmodified cells)	TCA	GTCGTC	Exp73_Rbfox2_rbGTCGTC_TCA.fastq.gz	Exp73_Rbfox2_rbGTCGTC_R2_TCA.fastq.gz	2d7dfbed23b43837191a159ee4d2b8b0	Illumina Hiseq 4000	76	paired-end
easyCLIP Rbfox2 Replicate 2	HEK293T cells	Immunopurified endogenous protein (unmodified cells)	AGT	GTCGTC	Exp73_Rbfox2_rbGTCGTC_AGT.fastq.gz	Exp73_Rbfox2_rbGTCGTC_R2_AGT.fastq.gz	bcbdaa9bfdfb2e8781823b7bcf2965a1	Illumina Hiseq 4000	76	paired-end
easyCLIP Rbfox2 Replicate 3	HEK293T cells	Immunopurified endogenous protein (unmodified cells)	TCA	AGCTAG	Exp73_Rbfox2_rbAGCTAG_TCA.fastq.gz	Exp73_Rbfox2_rbAGCTAG_R2_TCA.fastq.gz	252aa456a272bfbf2063531ef743d88a	Illumina Hiseq 4000	76	paired-end
easyCLIP hnRNPD Replicate 1	HEK293T cells	FLAH-HA-HIS tagged ORF expressed from pLEX with a uORF in front of CDS to lower expression levels	TCA	CGATTA	Exp73_hnRNPD_rbCGATTA_TCA.fastq.gz	Exp73_hnRNPD_rbCGATTA_R2_TCA.fastq.gz	9fbb924de726eb7bee7ccaa9960e0c4c	Illumina Hiseq 4000	76	paired-end
easyCLIP hnRNPD Replicate 2	HEK293T cells	FLAH-HA-HIS tagged ORF expressed from pLEX with a uORF in front of CDS to lower expression levels	AGT	CGATTA	Exp73_hnRNPD_rbCGATTA_AGT.fastq.gz	Exp73_hnRNPD_rbCGATTA_R2_AGT.fastq.gz	bfbc21efa4db4332620f91f3dd8c6a58	Illumina Hiseq 4000	76	paired-end
easyCLIP hnRNPD Replicate 3	HEK293T cells	FLAH-HA-HIS tagged ORF expressed from pLEX with a uORF in front of CDS to lower expression levels	AAC	CGATTA	Exp73_hnRNPD_rbCGATTA_AAC.fastq.gz	Exp73_hnRNPD_rbCGATTA_R2_AAC.fastq.gz	e5765ba16899fd458b23c821f12733fb	Illumina Hiseq 4000	76	paired-end
easyCLIP Rbfox1 Replicate 1	HEK293T cells	FLAH-HA-HIS tagged ORF expressed from pLEX with a uORF in front of CDS to lower expression levels	TCA	CTGATC	Exp73_Rbfox1_rbCTGATC_TCA.fastq.gz	Exp73_Rbfox1_rbCTGATC_R2_TCA.fastq.gz	21a58f28d160d827daabcaea19fdb270	Illumina Hiseq 4000	76	paired-end
easyCLIP Rbfox1 Replicate 2	HEK293T cells	FLAH-HA-HIS tagged ORF expressed from pLEX with a uORF in front of CDS to lower expression levels	AGT	CTGATC	Exp73_Rbfox1_rbCTGATC_AGT.fastq.gz	Exp73_Rbfox1_rbCTGATC_R2_AGT.fastq.gz	32af8cae26d1a53b918f5cd10fa05df3	Illumina Hiseq 4000	76	paired-end
easyCLIP Rbfox1 Replicate 3	HEK293T cells	FLAH-HA-HIS tagged ORF expressed from pLEX with a uORF in front of CDS to lower expression levels	AAC	CTGATC	Exp73_Rbfox1_rbCTGATC_AAC.fastq.gz	Exp73_Rbfox1_rbCTGATC_R2_AAC.fastq.gz	73ca9d45793792efd05c5ebf066c5e75	Illumina Hiseq 4000	76	paired-end
easyCLIP PCBP1 Replicate 1	HCT116 cells	FLAG-HA-HIS tagged ORF CRISPR targetted to AAVS1 safe harbor locus with Puro selection	AGT	CGATTA	Exp61_PCBP1_hpCGATTA_AGT.fastq.gz	Exp61_PCBP1_hpCGATTA_R2_AGT.fastq.gz	2f12634289395740f391979eab7d2f5a	Illumina Hiseq 4000	76	paired-end
easyCLIP PCBP1 Replicate 2	HCT116 cells	FLAG-HA-HIS tagged ORF CRISPR targetted to AAVS1 safe harbor locus with Puro selection	TCA	CGATTA	Exp61_PCBP1_hpCGATTA_TCA.fastq.gz	Exp61_PCBP1_hpCGATTA_R2_TCA.fastq.gz	dee4cd7931f19b248b1ee0dd03667907	Illumina Hiseq 4000	76	paired-end
easyCLIP PCBP1-100Q Replicate 1	HCT116 cells	FLAG-HA-HIS tagged ORF CRISPR targetted to AAVS1 safe harbor locus with Puro selection	AGT	AGCTAG	Exp61_PCBP1-100Q_hpAGCTAG_AGT.fastq.gz	Exp61_PCBP1-100Q_hpAGCTAG_R2_AGT.fastq.gz	0695be6826ece34cd4fae70a62a1c3a5	Illumina Hiseq 4000	76	paired-end
easyCLIP PCBP1-100Q Replicate 2	HCT116 cells	FLAG-HA-HIS tagged ORF CRISPR targetted to AAVS1 safe harbor locus with Puro selection	TCA	AGCTAG	Exp61_PCBP1-100Q_hpAGCTAG_TCA.fastq.gz	Exp61_PCBP1-100Q_hpAGCTAG_R2_TCA.fastq.gz	420c3168f2b161b3488bc602d98d806e	Illumina Hiseq 4000	76	paired-end
easyCLIP PCBP1-dKH Replicate 1	HCT116 cells	FLAG-HA-HIS tagged ORF CRISPR targetted to AAVS1 safe harbor locus with Puro selection	AGT	ATCGTG	Exp61_PCBP1-dKH_hpATCGTG_AGT.fastq.gz	Exp61_PCBP1-dKH_hpATCGTG_R2_AGT.fastq.gz	ceffd113f455b3ed75ea8f857a31ae35	Illumina Hiseq 4000	76	paired-end
easyCLIP PCBP1-dKH Replicate 2	HCT116 cells	FLAG-HA-HIS tagged ORF CRISPR targetted to AAVS1 safe harbor locus with Puro selection	TCA	ATCGTG	Exp61_PCBP1-dKH_hpATCGTG_TCA.fastq.gz	Exp61_PCBP1-dKH_hpATCGTG_R2_TCA.fastq.gz	eae7b57c161c9367cefb80a627d8b07b	Illumina Hiseq 4000	76	paired-end
easyCLIP HCT116 Replicate 1	HCT116 cells	Unmodified cells, immunopurified with anti-HA but without epitope	AGT	GTAGCC	Exp61_HCT116_hpGTAGCC_AGT.fastq.gz	Exp61_HCT116_hpGTAGCC_R2_AGT.fastq.gz	b578cc3d1d7fb582d42b83b115c89186	Illumina Hiseq 4000	76	paired-end
easyCLIP HCT116 Replicate 2	HCT116 cells	Unmodified cells, immunopurified with anti-HA but without epitope	TCA	GTAGCC	Exp61_HCT116_hpGTAGCC_TCA.fastq.gz	Exp61_HCT116_hpGTAGCC_R2_TCA.fastq.gz	9cfdedb64fc208eaabcdb4163791ab2e	Illumina Hiseq 4000	76	paired-end
easyCLIP PCBP1-dKH Replicate 3	HCT116 cells	FLAG-HA-HIS tagged ORF CRISPR targetted to AAVS1 safe harbor locus with Puro selection	AGT	CTGATC	Exp71_PCBP1-dKH_hpCTGATC_AGT.fastq.gz	Exp71_PCBP1-dKH_hpCTGATC_R2_AGT.fastq.gz	d8795d05dc861f2ec40904f701194e49	Illumina Hiseq 4000	76	paired-end
easyCLIP PCBP1-dKH Replicate 4	HCT116 cells	FLAG-HA-HIS tagged ORF CRISPR targetted to AAVS1 safe harbor locus with Puro selection	TCA	CTGATC	Exp71_PCBP1-dKH_hpCTGATC_TCA.fastq.gz	Exp71_PCBP1-dKH_hpCTGATC_R2_TCA.fastq.gz	1ff773d453b1c045c97795e5593b9fcf	Illumina Hiseq 4000	76	paired-end
easyCLIP PCBP1-100P Replicate 1	HCT116 cells	FLAG-HA-HIS tagged ORF CRISPR targetted to AAVS1 safe harbor locus with Puro selection	AGT	CCACTC	Exp71_PCBP1-100P_hpCCACTC_AGT.fastq.gz	Exp71_PCBP1-100P_hpCCACTC_R2_AGT.fastq.gz	e4c1f9c41b1231c746eed832a4aae5fc	Illumina Hiseq 4000	76	paired-end
easyCLIP PCBP1-100P Replicate 2	HCT116 cells	FLAG-HA-HIS tagged ORF CRISPR targetted to AAVS1 safe harbor locus with Puro selection	TCA	CCACTC	Exp71_PCBP1-100P_hpCCACTC_TCA.fastq.gz	Exp71_PCBP1-100P_hpCCACTC_R2_TCA.fastq.gz	337f469a1240b85575fdc555520c020b	Illumina Hiseq 4000	76	paired-end
easyCLIP PCBP1-100Q Replicate 3	HCT116 cells	FLAG-HA-HIS tagged ORF CRISPR targetted to AAVS1 safe harbor locus with Puro selection	AGT	GTCGTC	Exp71_PCBP1-100Q_hpGTCGTC_AGT.fastq.gz	Exp71_PCBP1-100Q_hpGTCGTC_R2_AGT.fastq.gz	fc71870146918b72d0ffabc7edc917af	Illumina Hiseq 4000	76	paired-end
easyCLIP PCBP1-100Q Replicate 4	HCT116 cells	FLAG-HA-HIS tagged ORF CRISPR targetted to AAVS1 safe harbor locus with Puro selection	TCA	GTCGTC	Exp71_PCBP1-100Q_hpGTCGTC_TCA.fastq.gz	Exp71_PCBP1-100Q_hpGTCGTC_R2_TCA.fastq.gz	a8fd6c8e0455f2b0557ff13ea6a3e0fe	Illumina Hiseq 4000	76	paired-end
easyCLIP CELF1 Replicate 1	HEK293T cells	FLAH-HA-HIS tagged ORF expressed from pLEX with a uORF in front of CDS to lower expression levels	AGT	GCGGAC	Exp71_CELF1_hpGCGGAC_AGT.fastq.gz	Exp71_CELF1_hpGCGGAC_R2_AGT.fastq.gz	a0f08c2a8dab981c4f59113dddf70745	Illumina Hiseq 4000	76	paired-end
easyCLIP CELF1 Replicate 2	HEK293T cells	FLAH-HA-HIS tagged ORF expressed from pLEX with a uORF in front of CDS to lower expression levels	TCA	GCGGAC	Exp71_CELF1_hpGCGGAC_TCA.fastq.gz	Exp71_CELF1_hpGCGGAC_R2_TCA.fastq.gz	9575d5ab109d40ef027ace03973b85c3	Illumina Hiseq 4000	76	paired-end

### Sheet: md5
file name	file type	file checksum	instrument model	read length	single or paired-end
Exp56_CCIN_tcCTGATC_TCA.fastq.gz	fastq	1d3ad6fbda45862d06caa07f30c930a4	Illumina Miseq	76	paired-end
Exp56_CCIN_tcCTGATC_R2_TCA.fastq.gz	fastq	859adb626f81a34eb9161819cdc5c261	Illumina Miseq	76	paired-end
Exp56_CCIN_tcCTGATC_AGT.fastq.gz	fastq	b3c72c5c2ba8fe909f2cf67b7c6b38d9	Illumina Miseq	76	paired-end
Exp56_CCIN_tcCTGATC_R2_AGT.fastq.gz	fastq	1f97a6e48327fe006733b31f4f49e7ff	Illumina Miseq	76	paired-end
Exp31_CDK4_05GCCATG_AAC.fastq.gz	fastq	be68fa38371a0f23740a14c4a6f2acc9	Illumina Hiseq 2500	125	paired-end
Exp31_CDK4_05GCCATG_R2_AAC.fastq.gz	fastq	bb86398922ca672b6480f7d3fa545c46	Illumina Hiseq 2500	125	paired-end
Exp32_CDK4_05GCCATG_TCA.fastq.gz	fastq	63fc641182988bdd3459bb94c01ffa97	Illumina Hiseq 2500	125	paired-end
Exp32_CDK4_05GCCATG_R2_TCA.fastq.gz	fastq	55210dc4cb473ccb622bd7180bff8e45	Illumina Hiseq 2500	125	paired-end
Exp33_CHMP3_17TGTTGG_AGT.fastq.gz	fastq	2e5a356827ea2e87c98cae1d5a0be1c9	Illumina Hiseq 2500	125	paired-end
Exp33_CHMP3_17TGTTGG_R2_AGT.fastq.gz	fastq	ed40414dd0ec49862ca872d2d36bd2f8	Illumina Hiseq 2500	125	paired-end
Exp33_CHMP3_17TGTTGG_TCA.fastq.gz	fastq	e63032e8d51961b5a42ddb325d0439bc	Illumina Hiseq 2500	125	paired-end
Exp33_CHMP3_17TGTTGG_R2_TCA.fastq.gz	fastq	c199d7fc552b8611308299592c3889ea	Illumina Hiseq 2500	125	paired-end
Exp33_DCTN6_17GCTGTA_TCA.fastq.gz	fastq	290f03e59945cd3447f0c402b7b5ad05	Illumina Hiseq 2500	125	paired-end
Exp33_DCTN6_17GCTGTA_R2_TCA.fastq.gz	fastq	5ca6b0602973f817a60360ecf0faefb7	Illumina Hiseq 2500	125	paired-end
Exp56_EPB41L5_tcAGCTAG_TCA.fastq.gz	fastq	e261ea6a0af95b5fdcf09a68be086df5	Illumina Miseq	76	paired-end
Exp56_EPB41L5_tcAGCTAG_R2_TCA.fastq.gz	fastq	2eea5a777c7f8bbce1fcf609f7f5ae12	Illumina Miseq	76	paired-end
Exp56_EPB41L5_tcAGCTAG_AGT.fastq.gz	fastq	a88587f5ba88fcded7d3ec715e58fb6e	Illumina Miseq	76	paired-end
Exp56_EPB41L5_tcAGCTAG_R2_AGT.fastq.gz	fastq	90be51c1dde17e9472fc873190e3da31	Illumina Miseq	76	paired-end
Exp33_ETS2_17TGCCGA_AGT.fastq.gz	fastq	56710ee0e23b7eb8bcd9ef0ace077191	Illumina Hiseq 2500	125	paired-end
Exp33_ETS2_17TGCCGA_R2_AGT.fastq.gz	fastq	8ab2c9a52fb9556d9f1e713a34a5cf44	Illumina Hiseq 2500	125	paired-end
Exp33_ETS2_17TGCCGA_TCA.fastq.gz	fastq	401b23a228d9b8199d40d29fe8926f42	Illumina Hiseq 2500	125	paired-end
Exp33_ETS2_17TGCCGA_R2_TCA.fastq.gz	fastq	ffe3402f11841b9df601c6971cf18947	Illumina Hiseq 2500	125	paired-end
Exp15_FBL_24AGCTAG_TCA.fastq.gz	fastq	c68c6c5e0735d5ccf30dd0a3dcaf0b59	Illumina Hiseq 2500	125	paired-end
Exp15_FBL_24AGCTAG_R2_TCA.fastq.gz	fastq	cff3541fe983f1a6f1d32fb6a0519b0b	Illumina Hiseq 2500	125	paired-end
Exp15_FBL_24AGCTAG_AGT.fastq.gz	fastq	bb52b9439e0b8aaf32f7cd6edbded693	Illumina Hiseq 2500	125	paired-end
Exp15_FBL_24AGCTAG_R2_AGT.fastq.gz	fastq	368e7533aaecfa0c9d7939356197c4d6	Illumina Hiseq 2500	125	paired-end
Exp15_hnRNPC_24TGAGTG_TCA.fastq.gz	fastq	fbd3a92a35129f2db0c971841fa138d1	Illumina Hiseq 2500	125	paired-end
Exp15_hnRNPC_24TGAGTG_R2_TCA.fastq.gz	fastq	788d53288326800fbef46b245b17e81e	Illumina Hiseq 2500	125	paired-end
Exp16_hnRNPC_24TGAGTG_AAC.fastq.gz	fastq	29af1a09b5681867352f2545bf3957f3	Illumina Hiseq 2500	125	paired-end
Exp16_hnRNPC_24TGAGTG_R2_AAC.fastq.gz	fastq	3368751db0b8601fdf5b7dcd7e3b30d8	Illumina Hiseq 2500	125	paired-end
Exp33_IDE_17GCTCAT_TCA.fastq.gz	fastq	12dd1f9438a2ac8ad64ebe57bf8cd674	Illumina Hiseq 2500	125	paired-end
Exp33_IDE_17GCTCAT_R2_TCA.fastq.gz	fastq	15ca3e0931ada1144f47f2f01089be7e	Illumina Hiseq 2500	125	paired-end
Exp32_ITPA_05GCCTAA_AGT.fastq.gz	fastq	c57af1ae3a650763d45f9c384957970b	Illumina Hiseq 2500	125	paired-end
Exp32_ITPA_05GCCTAA_R2_AGT.fastq.gz	fastq	7755ec82788cef07b808c25134f6b93a	Illumina Hiseq 2500	125	paired-end
Exp32_ITPA_05GCCTAA_TCA.fastq.gz	fastq	15ff39bea2f5bbf55400f4ea7b488606	Illumina Hiseq 2500	125	paired-end
Exp32_ITPA_05GCCTAA_R2_TCA.fastq.gz	fastq	a7a4010074cf56cdc7bc3278f4a1d7fd	Illumina Hiseq 2500	125	paired-end
Exp28_SF3B1_17AGCTAG_AGT.fastq.gz	fastq	eb35c646cf255b3ceab681e4a518e41e	Illumina Hiseq 2500	125	paired-end
Exp28_SF3B1_17AGCTAG_R2_AGT.fastq.gz	fastq	d6b64c5e0200dba0ddb81e673eed894e	Illumina Hiseq 2500	125	paired-end
Exp28_SF3B1_17AGCTAG_TCA.fastq.gz	fastq	386aef6b8eb4450d7d547b4ffb2e66ff	Illumina Hiseq 2500	125	paired-end
Exp28_SF3B1_17AGCTAG_R2_TCA.fastq.gz	fastq	0cddf9baa8f8e3ae96aea6cf7e098902	Illumina Hiseq 2500	125	paired-end
Exp31_TPGS2_05CCACTC_AAC.fastq.gz	fastq	277d79cc7173318a73aacac1b94beba9	Illumina Hiseq 2500	125	paired-end
Exp31_TPGS2_05CCACTC_R2_AAC.fastq.gz	fastq	f645e18df5919f1c8ac53a918b528e02	Illumina Hiseq 2500	125	paired-end
Exp31_TPGS2_05CCACTC_CAG.fastq.gz	fastq	df108303c75c22506f3996bc2176d4ae	Illumina Hiseq 2500	125	paired-end
Exp31_TPGS2_05CCACTC_R2_CAG.fastq.gz	fastq	593227c6c02f44fc50ccc8935a95c566	Illumina Hiseq 2500	125	paired-end
Exp31_UBA2_05TGAGTG_AAC.fastq.gz	fastq	da3c54943a0b68a86a5c4c1994e58535	Illumina Hiseq 2500	125	paired-end
Exp31_UBA2_05TGAGTG_R2_AAC.fastq.gz	fastq	c87cc5632b532cd5e063bea94277e10a	Illumina Hiseq 2500	125	paired-end
Exp32_UBA2_05TGAGTG_TCA.fastq.gz	fastq	f6ae163822bc76267f19cdc11a8be9f1	Illumina Hiseq 2500	125	paired-end
Exp32_UBA2_05TGAGTG_R2_TCA.fastq.gz	fastq	314258dd5fcf2d4627ee8070ed64f9a1	Illumina Hiseq 2500	125	paired-end
Exp33_UBA2_17TGAGTG_AGT.fastq.gz	fastq	9aaf204caefeb24c95086fbbb5da0c9d	Illumina Hiseq 2500	125	paired-end
Exp33_UBA2_17TGAGTG_R2_AGT.fastq.gz	fastq	d3fa10ae999ded8479ad6c795dad1fa2	Illumina Hiseq 2500	125	paired-end
Exp73_Rbfox2_rbGTCGTC_TCA.fastq.gz	fastq	2d7dfbed23b43837191a159ee4d2b8b0	Illumina Hiseq 4000	76	paired-end
Exp73_Rbfox2_rbGTCGTC_R2_TCA.fastq.gz	fastq	260dedc01ab8a2a20581b6148b34f651	Illumina Hiseq 4000	76	paired-end
Exp73_Rbfox2_rbGTCGTC_AGT.fastq.gz	fastq	bcbdaa9bfdfb2e8781823b7bcf2965a1	Illumina Hiseq 4000	76	paired-end
Exp73_Rbfox2_rbGTCGTC_R2_AGT.fastq.gz	fastq	dc4b61fd4fd92b17faddfa79c9295b82	Illumina Hiseq 4000	76	paired-end
Exp73_Rbfox2_rbAGCTAG_TCA.fastq.gz	fastq	252aa456a272bfbf2063531ef743d88a	Illumina Hiseq 4000	76	paired-end
Exp73_Rbfox2_rbAGCTAG_R2_TCA.fastq.gz	fastq	5512ab8d25aba7f29d559a6589ca0933	Illumina Hiseq 4000	76	paired-end
Exp73_hnRNPD_rbCGATTA_TCA.fastq.gz	fastq	9fbb924de726eb7bee7ccaa9960e0c4c	Illumina Hiseq 4000	76	paired-end
Exp73_hnRNPD_rbCGATTA_R2_TCA.fastq.gz	fastq	9ba11c6ffcd1a8fa66c473a3865cd2e0	Illumina Hiseq 4000	76	paired-end
Exp73_hnRNPD_rbCGATTA_AGT.fastq.gz	fastq	bfbc21efa4db4332620f91f3dd8c6a58	Illumina Hiseq 4000	76	paired-end
Exp73_hnRNPD_rbCGATTA_R2_AGT.fastq.gz	fastq	9ae6d2122429ad27fb2cdbd02756d546	Illumina Hiseq 4000	76	paired-end
Exp73_hnRNPD_rbCGATTA_AAC.fastq.gz	fastq	e5765ba16899fd458b23c821f12733fb	Illumina Hiseq 4000	76	paired-end
Exp73_hnRNPD_rbCGATTA_R2_AAC.fastq.gz	fastq	d19ea4567a36e4cbb2668f6f05417fde	Illumina Hiseq 4000	76	paired-end
Exp73_Rbfox1_rbCTGATC_TCA.fastq.gz	fastq	21a58f28d160d827daabcaea19fdb270	Illumina Hiseq 4000	76	paired-end
Exp73_Rbfox1_rbCTGATC_R2_TCA.fastq.gz	fastq	55d73e779dfba320533a31b53e56cb23	Illumina Hiseq 4000	76	paired-end
Exp73_Rbfox1_rbCTGATC_AGT.fastq.gz	fastq	32af8cae26d1a53b918f5cd10fa05df3	Illumina Hiseq 4000	76	paired-end
Exp73_Rbfox1_rbCTGATC_R2_AGT.fastq.gz	fastq	02aa228e24319066db5f8b2fea012259	Illumina Hiseq 4000	76	paired-end
Exp73_Rbfox1_rbCTGATC_AAC.fastq.gz	fastq	73ca9d45793792efd05c5ebf066c5e75	Illumina Hiseq 4000	76	paired-end
Exp73_Rbfox1_rbCTGATC_R2_AAC.fastq.gz	fastq	7aa386554bd2dc23bf1885f9065b6813	Illumina Hiseq 4000	76	paired-end
Exp61_PCBP1_hpCGATTA_AGT.fastq.gz	fastq	2f12634289395740f391979eab7d2f5a	Illumina Hiseq 4000	76	paired-end
Exp61_PCBP1_hpCGATTA_R2_AGT.fastq.gz	fastq	5d6623ad2ec3bb696af32ff0db4e0541	Illumina Hiseq 4000	76	paired-end
Exp61_PCBP1_hpCGATTA_TCA.fastq.gz	fastq	dee4cd7931f19b248b1ee0dd03667907	Illumina Hiseq 4000	76	paired-end
Exp61_PCBP1_hpCGATTA_R2_TCA.fastq.gz	fastq	e485e2212b63723747c4f293fb7cc005	Illumina Hiseq 4000	76	paired-end
Exp61_PCBP1-100Q_hpAGCTAG_AGT.fastq.gz	fastq	0695be6826ece34cd4fae70a62a1c3a5	Illumina Hiseq 4000	76	paired-end
Exp61_PCBP1-100Q_hpAGCTAG_R2_AGT.fastq.gz	fastq	4f4121a5b22ccff4d4bedca99a658045	Illumina Hiseq 4000	76	paired-end
Exp61_PCBP1-100Q_hpAGCTAG_TCA.fastq.gz	fastq	420c3168f2b161b3488bc602d98d806e	Illumina Hiseq 4000	76	paired-end
Exp61_PCBP1-100Q_hpAGCTAG_R2_TCA.fastq.gz	fastq	0e5835584240e4f58819266b2f9bad34	Illumina Hiseq 4000	76	paired-end
Exp61_PCBP1-dKH_hpATCGTG_AGT.fastq.gz	fastq	ceffd113f455b3ed75ea8f857a31ae35	Illumina Hiseq 4000	76	paired-end
Exp61_PCBP1-dKH_hpATCGTG_R2_AGT.fastq.gz	fastq	40fd17fa1515f35ded19ce00f651a3d6	Illumina Hiseq 4000	76	paired-end
Exp61_PCBP1-dKH_hpATCGTG_TCA.fastq.gz	fastq	eae7b57c161c9367cefb80a627d8b07b	Illumina Hiseq 4000	76	paired-end
Exp61_PCBP1-dKH_hpATCGTG_R2_TCA.fastq.gz	fastq	1d4781c6df1d87f930cf424c4aff7de3	Illumina Hiseq 4000	76	paired-end
Exp61_HCT116_hpGTAGCC_AGT.fastq.gz	fastq	b578cc3d1d7fb582d42b83b115c89186	Illumina Hiseq 4000	76	paired-end
Exp61_HCT116_hpGTAGCC_R2_AGT.fastq.gz	fastq	3d968675b2151853691f6e1b8c00667e	Illumina Hiseq 4000	76	paired-end
Exp61_HCT116_hpGTAGCC_TCA.fastq.gz	fastq	9cfdedb64fc208eaabcdb4163791ab2e	Illumina Hiseq 4000	76	paired-end
Exp61_HCT116_hpGTAGCC_R2_TCA.fastq.gz	fastq	6e5dba91c91584f047a64c06751d9c5b	Illumina Hiseq 4000	76	paired-end
Exp71_PCBP1-dKH_hpCTGATC_AGT.fastq.gz	fastq	d8795d05dc861f2ec40904f701194e49	Illumina Hiseq 4000	76	paired-end
Exp71_PCBP1-dKH_hpCTGATC_R2_AGT.fastq.gz	fastq	23e6b63344d64e4211c087e75d3bfb5a	Illumina Hiseq 4000	76	paired-end
Exp71_PCBP1-dKH_hpCTGATC_TCA.fastq.gz	fastq	1ff773d453b1c045c97795e5593b9fcf	Illumina Hiseq 4000	76	paired-end
Exp71_PCBP1-dKH_hpCTGATC_R2_TCA.fastq.gz	fastq	b00bd1b60a91b12fda57487f777637e7	Illumina Hiseq 4000	76	paired-end
Exp71_PCBP1-100P_hpCCACTC_AGT.fastq.gz	fastq	e4c1f9c41b1231c746eed832a4aae5fc	Illumina Hiseq 4000	76	paired-end
Exp71_PCBP1-100P_hpCCACTC_R2_AGT.fastq.gz	fastq	b71c68b8e6eacc6c3e9128a77bdc6cfa	Illumina Hiseq 4000	76	paired-end
Exp71_PCBP1-100P_hpCCACTC_TCA.fastq.gz	fastq	337f469a1240b85575fdc555520c020b	Illumina Hiseq 4000	76	paired-end
Exp71_PCBP1-100P_hpCCACTC_R2_TCA.fastq.gz	fastq	a7aef9355f21aa5ceef96980c9fc17fd	Illumina Hiseq 4000	76	paired-end
Exp71_PCBP1-100Q_hpGTCGTC_AGT.fastq.gz	fastq	fc71870146918b72d0ffabc7edc917af	Illumina Hiseq 4000	76	paired-end
Exp71_PCBP1-100Q_hpGTCGTC_R2_AGT.fastq.gz	fastq	f1a2b6098bb94b3b6f9c72ba922db482	Illumina Hiseq 4000	76	paired-end
Exp71_PCBP1-100Q_hpGTCGTC_TCA.fastq.gz	fastq	a8fd6c8e0455f2b0557ff13ea6a3e0fe	Illumina Hiseq 4000	76	paired-end
Exp71_PCBP1-100Q_hpGTCGTC_R2_TCA.fastq.gz	fastq	d0ce87e717099ef7f702456b95360ec5	Illumina Hiseq 4000	76	paired-end
Exp71_CELF1_hpGCGGAC_AGT.fastq.gz	fastq	a0f08c2a8dab981c4f59113dddf70745	Illumina Hiseq 4000	76	paired-end
Exp71_CELF1_hpGCGGAC_R2_AGT.fastq.gz	fastq	57cf8b5fbf96a0de21494a4dfd297e17	Illumina Hiseq 4000	76	paired-end
Exp71_CELF1_hpGCGGAC_TCA.fastq.gz	fastq	9575d5ab109d40ef027ace03973b85c3	Illumina Hiseq 4000	76	paired-end
Exp71_CELF1_hpGCGGAC_R2_TCA.fastq.gz	fastq	b9429ebec2e4d0be2d42a502c0f25f8a	Illumina Hiseq 4000	76	paired-end
